# Microgeography of staphyloccoci in human tissue explains antibiotic failure

**DOI:** 10.1101/2025.09.12.675782

**Authors:** Vishwachi Tripathi, Benedict Morin, Minia Antelo Varela, Aline Amani Loriol, Kristiina Kurg, Sandro Jakonia, Asvin Ehsan, Sébastien Herbert, Alexia Ferrand, Loïc Sauteur, Florian C. Marro, Noemi Henselmann, Jasmin Künnecke, Fabienne Estermann, Kerstin Strenger, Aya Iizuka, Anne-Kathrin Woischnig, Beatrice Claudi, Sandra Söderholm, Peter M. Keller, Daniel Baumhoer, Thomas Bock, Krittapas Jantarung, Pablo Riviera Fuentes, Sylvain Meylan, Mario Morgenstern, Martin Clauss, Nina Khanna, Richard Kuehl, Dirk Bumann

## Abstract

Bacterial infections remain a major health threat, yet pathogen biology in human tissues is poorly understood. Using AI-guided imaging, we mapped ∼15,500 *Staphylococcus aureus* cells in biopsies from 33 patients undergoing surgery for musculoskeletal infections. Despite substantial interindividual variability, consistent patterns emerged. Most bacteria resided within non-classical monocytes/macrophages, challenging models of primarily extracellular pathogenesis. Both intra- and extracellular bacteria were predominantly isolated single cells or doublets with low rRNA content, suggesting limited replication. Complementary proteomics implicated inflammation-associated hypoxia and host glucose-to-lactate metabolism as growth constraints. Preoperative antibiotic therapy failed to clear bacteria across microenvironments and cluster sizes, challenging assumptions that antibiotic tolerance is confined to intracellular niches or biofilms and underscoring the clinical need for debridement. In vitro models replicating diverse tissues conditions impaired antibiotic activity, indicating multifactorial resilience. Together, these findings redefine *S. aureus* infection biology in musculoskeletal infections and establish a framework for mechanism-based prevention and therapy.
