## Extended Data Table 2 for "Microgeography of staphyloccoci in human tissue explains antibiotic failure"

### Sheet: Sheet1
Name	Catalog number	Working Concentration	Vibratome or Paraffin sections or Flow cyometry
Mouse Anti-Calprotectin	Invitrogen, MA1-81381	10 µg/mL	Vibratome
Mouse FITC anti-CD14 Antibody	Biolegend, 367115	20 µg/mL	Vibratome
Mouse Alexa Fluor 594 anti-CD14	Biolegend, 325630	5 µg/mL	Flow cytometry
Mouse BUV563 anti-CD16	BD Biosciences, 748851	1 µg/mL	Flow cytometry
Mouse Anti-CD16	R&D systems, MAB4325-100	5 µg/mL	Vibratome
Rabbit Anti-CD45	Abcam, ab30470	1 µg/mL	Paraffin
Mouse Alexa Fluor 555 Anti-CD68	Abcam, ab279323	10 µg/mL	Vibratome
Mouse PE/Cy7 anti-CD68	Biolegend, 333816	0.24 µg/mL	Flow cytometry
Rabbit Anti-ALDOA	Atlas antibodies, HPA004177	1 µg/mL	Vibratome
Rabbit Anti-RPL17	Atlas antibodies, HPA043724	2 µg/mL	Vibratome
Rabbit Anti-PDAP1	Atlas antibodies, HPA050294	1 µg/mL	Vibratome
Rabbit Anti-ENO1	Atlas antibodies, HPA068721	3 µg/mL	Vibratome
Rabbit Anti-HADH	Atlas antibodies, HPA039588	5 µg/mL	Vibratome
Rabbit Anti-GAPDH	Atlas antibodies, HPA061280	0.5 µg/mL	Vibratome
Rabbit Anti-RPL10	Atlas antibodies, HPA011311	1 µg/mL	Vibratome
Mouse Anti-vimentin	Abcam, ab89789	2 µg/mL	Paraffin
Alexa Fluor 546 goat anti-mouse IgG	Invitrogen, A11030	5 µg/mL	Vibratome
Streptavidin Alexa Fluor 488	Invitrogen, S11223	10 µg/mL	Vibratome
Streptavidin horseradish peroxidase conjugate	Invitrogen, S911	10	Vibratome
CF® Dye Tyramide - CF 405S	Biotium, BIO92197	1 µM	Vibratome
Alexa Fluor 488 anti-Rabbit IgG	ThermoFisher Scientific, A-21206	20 µg/mL	Vibratome
Alexa Fluor 405 anti-rabbit IgG	Life technology, A31556	10 µg/mL	Vibratome
Alexa Fluor 555 goat anti-rabbit IgG	ThermoFisher Scientific, A-21422	2 μg/mL	Paraffin
Alexa Fluor 750 goat anti-mouse IgG	ThermoFisher Scientific, A-21037	2 μg/mL	Paraffin
