## Extended Data Table 3 for "Microgeography of staphyloccoci in human tissue explains antibiotic failure"

### Sheet: Strains tested in vitro
Strain	MLST profile	MIC Flucloxacillin	MIC Levofloxacin
P28	ST45, CC45	0.3 mg/L	0.2 mg/L
P70	ST1, CC1	0.3 mg/L	0.2 mg/L
P128	ST 97, CC97	0.3 mg/L	0.2 mg/L
P25	ST121	0.3 mg/L	0.2 mg/L
P62	ST3, CC1	0.3 mg/L	0.2 mg/L
NCCR74	CC5	0.25 mg/L
NCCR125	CC45	0.125 mg/L
